# *K*-mer Genome-wide Association Study for Anthracnose and *BCMV* Resistance in the Andean Diversity Panel

**DOI:** 10.1101/2024.07.29.605481

**Authors:** Andrew T. Wiersma, John P. Hamilton, Brieanne Vaillancourt, Julia Brose, Halima E. Awale, Evan M. Wright, James D. Kelly, C. Robin Buell

## Abstract

Limited genomic resources and closely linked marker-trait associations for common beans (*Phaseolus vulgaris* L.) have limited breeders from fully utilizing molecular genetics technologies to maximize genetic gain. The emergence of virulent races of anthracnose (caused by *Colletotrichum lindemuthianum*) and *Bean Common Mosaic Virus* (BCMV) highlight the need for improved methods to identify and incorporate pan-genomic variation in breeding for disease resistance. We sequenced the *P. vulgaris* Andean Diversity Panel (ADP) and performed a genome-wide association study (GWAS) to identify associations for resistance to BCMV and eight races of anthracnose. Historical single nucleotide polymorphism (SNP)-chip and phenotypic data enabled a three-way comparison between SNP-chip, reference-based whole genome shotgun sequence (WGS)-SNP, and reference-free *k*-mer GWAS. Across all traits, there was excellent concordance between SNP-chip, WGS-SNP, and *k*-mer GWAS results—albeit at a much higher marker resolution for the WGS data sets. Significant *k-mer* haplotype variation revealed selection of the linked *I*-gene and *Co-u* traits in North American breeding lines and cultivars. Due to *k*-mer mapping criteria and the absence of target loci in the reference genome due to structural variation, only 9.1 to 47.3% of the significantly associated *k*-mers were mapped to the reference genome. To determine the genetic context of *cis*-associated *k*-mers, we generated whole genome assemblies of four ADP accessions and identified an expanded local repertoire of disease resistance genes associated with resistance to anthracnose and BCMV. With access to variant data in the context of a pan-genome, high resolution mapping of agronomic traits for common bean is now feasible.

**CORE IDEAS:**

- *K*-mer-based GWAS offers new advantages for mapping pan-genomic variation
- Comparison of reference-based SNP to reference-free *k*-mer GWAS
- Novel discovery of *cis*-associated *k*-mers for dry bean disease resistance

**PLAIN LANGUAGE SUMMARY:** Improving disease resistance in crop species such as bean is critical. We surveyed the genomes of a diverse set of bean lines and identified sequences associated with resistance to a fungal and viral pathogen. Access to the genomes of this diversity panel of beans will permit additional discoveries on the role of structural variation in phenotypes, including disease resistance.
