## Supplementary Tables for "*K*-mer Genome-wide Association Study for Anthracnose and *BCMV* Resistance in the Andean Diversity Panel"

### Sheet: Table 1
Table 1. Single Nucleotide Polymorphism (SNP) filtering and variant counts
Stage	Number of Variants
Raw	17126881
Biallelic SNPs	13356484
GATK hard-filters	10586323
VCFTools filtered (maf, miss, dp)	2009889
PLINK filtered (heterozygosity)	1540725
PLINK filtered (LD-prune)	206801

### Sheet: Table 2
Table 2. K-mer filtering and k-mer counts
Stage	Number of k-mers
All non-canonized k-mers (per individual)	800M – 1B
Canonized k-mers that appear ≥ 2x (per individual)	~400M
Minor allele count ≥ 5 and strand bias ≤ 20% (population)	508537334
k-mer GWAS (MAF ≥ 0.05)	174922164
Unique k-mer patterns	49729567

### Sheet: Table 3
Table 3. Proportion of significant k-mers that mapped to respective genome assemblies
Phenotype	Significant k-mers*	Mapped to Reference		Mapped to ADP0602		Mapped to ADP0632		Mapped to ADP0633		Mapped to ADP0638
		k-mers	%	k-mers	%	k-mers	%	k-mers	%	k-mers	%
determinacy	42791	20099	46.9702	19738	46.1265	19638	45.8928	19639	45.8952	19528	45.6358
Race 73	82709	38838	46.9574	39221	47.4205	40336	48.7686	40224	48.6332	39622	47.9053
Race 65	83144	39344	47.3203	39808	47.8784	41150	49.4924	41017	49.3325	39865	47.9469
Race 3481	46893	21055	44.9001	24412	52.0589	22853	48.7344	22772	48.5616	24393	52.0184
Race 55	75504	21108	27.9561	19818	26.2476	64534	85.471	18751	24.8344	64995	86.0815
Race 39	3054	303	9.92141	256	8.38245	2960	96.9221	256	8.38245	2984	97.7079
BCMNV	19841	1811	9.12756	1579	7.95827	18393	92.702	1578	7.95323	18608	93.7856
Race 7	23133	8937	38.6331	3539	15.2985	3468	14.9916	3483	15.0564	21686	93.7449
Race 109	48039	15553	32.3758	7173	14.9316	20874	43.4522	18232	37.9525	8487	17.6669
Race 2047	5608	2001	35.6812	289	5.15335	307	5.47432	310	5.52782	322	5.7418
*Significant based on 5% significance threshold

### Sheet: Table 4
Table 4. Presence and absence of the most significant k-mer by trait for lines selected for resequencing and genome assembly
Locus (Chr)	Trait	G19833*	ADP0632	ADP0633	ADP0602	ADP0638
TFL1y (Pv01)	determinacy	-	+	+	+	+
I gene (Pv02)	BCMNV	-	+	-	-	+
Co-u (Pv02)	Race 55	-	+	-	-	+
Co-u (Pv02)	Race 39	-	+	-	-	+
Co-1 (Pv01)	Race 73	-	-	-	+	+
Co-1 (Pv01)	Race 65	-	-	-	+	+
Co-1 (Pv01)	Race 3481	-	-	-	+	+
Co-3 (Pv04)	Race 7	-	-	-	-	+
Co-3 (Pv04)	Race 109	-	-	-	-	-
Co-3 (Pv04)	Race 2047	-	-	-	-	-
*Reference genome accession
